# Duplication of superoxide dismutase and a mutation in aquaglyceroporin mediates the sensitivity of *Plasmodium falciparum* to cryptosporin, a natural product derived from *Acaromyces ingoldii*

**DOI:** 10.64898/2026.06.08.730986

**Authors:** Tiantian Jiang, Jennifer E. Collins, Jin Woo Lee, Sebastian Buss, Basil T. Thommen, Rebecca C.S. Edgar, Karen Wendt, Daisy Wei Chen, Carissa Li, Nimisha Mittal, Raphaella Paes, Natalia Mojica Santos, Leticia Tiburcio Ferreira, Jasveen Bhasin, Jeremiah D. Momper, David A. Fidock, Marcus Lee, Manoj T. Duraisingh, Eric Beitz, Robert H. Cichewicz, Debopam Chakrabarti, Elizabeth A. Winzeler

## Abstract

Cryptosporin, a fungal metabolite, exhibited potent antimalarial activity against both asexual blood stage *Plasmodium falciparum* and liver-stage *Plasmodium berghei* with minimal human HepG2 toxicity. Unlike atovaquone, cryptosporin’s mechanism is independent of mitochondrial electron transport. Minimum inoculum of resistance showed a low risk of resistance development. RNA-Seq analysis revealed the upregulation of genes associated with sexual development including many canonical markers such as Pfs25, and PfCCp3, suggesting a stress response that is also seen when parasites are treated with artemisinin. *In vitro* evolution and whole genome sequencing analysis identified a mutation (F138Y) in PfAQP (PF3D7_1132800) and duplications of the two superoxide dismutase genes, PfSOD-1 (PF3D7_0814900) and PfSOD-2 (PF3D7_0623500). CRISPR/Cas9 editing confirmed that the F138Y mutation in PfAQP was sufficient to confer resistance to cryptosporin. Alignment of the *P. falciparum* structure with that of HsAQP3 suggests the mutation may impact transport of hydrogen peroxide and the transition between open and closed conformations. Indeed, studies with BY4742 Δfps1 yeast expressing PfAQP showed that the permeability of PfAQP was not affected by cryptosporin and that it is likely not a direct target. Taken together, this study highlights the role of PfAQP in the resistance development of cryptosporin. In addition, cryptosporin likely induces high levels of oxidative stress which results in the duplications of oxidative dismutase genes as part of the parasite’s defense response. These findings highlight the role of PfAQP in mediating drug resistance, the mechanism of which warrants further research.
