## Supplementary material for "Duplication of superoxide dismutase and a mutation in aquaglyceroporin mediates the sensitivity of *Plasmodium falciparum* to cryptosporin, a natural product derived from *Acaromyces ingoldii*": Table S3

### Sheet: Table S3
Supplementary Table 3: SNV/indel variants in cryptosporin-resistant clones (10 months after start of selection). Whole genome sequencing was performed using Illumina NovaSeq X Plus; short paired-end reads were aligned to the Pf3D7 genome using BWA-MEM, and single nucleotide variants (SNVs)/indels were called using GATK HaplotypeCaller version 4.0. Variant loci with the following were filtered out…												Genotype (GT) Call "Genotype" relative to Pf3D7 reference genome, called using GATK HaplotypeCaller. Since blood-stage P. falciparum is haploid, the two numbers indicate the dominant allele(s) present. For example, "0/0" indicates that the reference allele is dominant, while "0/1" indicates a mixture of reference allele and the first alternate allele.							Allele Depths (AD) Comma-delimited list of read depths supporting each allele, starting with the reference allele (allele 0), followed by alternate alleles in the same order as ALT. For example, AD='162,7' indicates that of all reads covering this locus based on GATK HaplotypeCaller, 162 contain the reference allele while 7 contain the first alternate allele.
Chromosome	Position	Gene ID	Gene Description	Quality	REF	ALT	Variant Type	Effect	Impact	Codon Change / Distance*	Amino Acid Change	Parent Dd2	1-B7	1-C8	2-F10	2-F7	3-D8	3-F5	Parent Dd2	1-B7	1-C8	2-F10	2-F7	3-D8	3-F5
Pf3D7_01_v3	20748			964.11	A	G	SNP	intergenic_region			n.20748A>G	0/0	0/1	0/1	0/1	0/1	0/1	0/1	23,0	23,6	26,2	20,5	17,7	20,5	10,10
Pf3D7_01_v3	20750			958.19	TGA	T	INDEL	intergenic_region			n.20751_20752delGA	0/0	0/1	0/1	0/1	0/1	0/1	0/1	23,0	23,6	27,2	20,5	17,7	20,5	10,10
Pf3D7_01_v3	637780			722.8	T	C	SNP	intergenic_region			n.637780T>C	0/0	1/1	0/1	1/1	1/1	1/1	1/1	82,0	0,1	1,4	0,3	0,3	0,3	0,3
Pf3D7_01_v3	637783			722.8	T	A	SNP	intergenic_region			n.637783T>A	0/0	1/1	0/1	1/1	1/1	1/1	1/1	82,0	0,1	1,4	0,3	0,3	0,3	0,3
Pf3D7_02_v3	667025	PF3D7_0216100	conserved Plasmodium protein, unknown function	5844.24	G	A	SNP	missense_variant	MISSENSE	aCa/aTa	p.Thr503Ile/c.1508C>T	0/0	0/1	0/0	0/0	0/0	0/0	0/1	158,0	83,169	266,8	198,0	272,0	269,0	280,44
Pf3D7_02_v3	897426	PF3D7_0222700	rifin,PIR protein (RIF)	528.11	T	A	SNP	downstream_gene_variant		6	c.*6T>A	0/0	1/1	1/1	1/1	.	1/1	1/1	12,0	0,2	0,3	0,3	.	0,7	0,3
Pf3D7_03_v3	955			1837.4	AAC	A	INDEL	intergenic_region			n.956_957delAC	0/0	0/0	0/1	0/0	0/0	0/0	0/0	81,2	81,0	64,50	149,2	122,0	154,2	87,2
Pf3D7_03_v3	2717			4238.11	G	A	SNP	intergenic_region			n.2717G>A	0/0	0/0	0/1	0/1	0/1	0/1	0/1	86,6	48,6	35,16	82,18	103,19	66,27	110,117
Pf3D7_03_v3	33345			5045.03	C	G	SNP	intergenic_region			n.33345C>G	0/0	1/1	1/1	1/1	1/1	1/1	0/1	17,0	1,20	0,23	1,23	1,22	0,26	3,25
Pf3D7_03_v3	242417	PF3D7_0305100	conserved Plasmodium protein, unknown function	1662.55	TATA	T	INDEL	conservative_inframe_deletion		tat/	p.Tyr1951del/c.5851_5853delTAT	0/0	0/0	0/0	0/0	0/0	0/1	0/0	63,0	91,1	107,1	53,2	98,0	43,49	139,3
Pf3D7_03_v3	1056374			5585.71	G	GTA	INDEL	intergenic_region			n.1056374_1056375insTA	0/0	0/1	1/1	1/1	0/1	0/1	0/1	10,0	5,26	1,18	0,17	2,23	4,29	5,20
Pf3D7_03_v3	1058787			2346.1	C	T	SNP	intergenic_region			n.1058787C>T	0/0	0/1	0/1	0/1	1/1	0/1	0/1	90,4	6,14	17,5	3,7	0,9	5,10	41,16
Pf3D7_03_v3	1058788			2358.1	C	G	SNP	intergenic_region			n.1058788C>G	0/0	0/1	0/1	0/1	1/1	0/1	0/1	90,4	6,14	17,5	2,7	0,9	3,10	40,16
Pf3D7_03_v3	1058790			2291.1	T	C	SNP	intergenic_region			n.1058790T>C	0/0	0/1	0/1	0/1	1/1	0/1	0/1	90,4	6,14	17,5	2,7	0,9	2,9	40,15
Pf3D7_04_v3	263			1609.7	C	CCT	INDEL	intergenic_region			n.263_264insCT	0/0	0/1	0/0	0/0	0/0	0/0	0/0	49,2	8,42	7,0	10,2	8,1	34,0	16,3
Pf3D7_04_v3	291			1142.87	A	G	SNP	intergenic_region			n.291A>G	0/0	0/1	0/1	0/1	0/1	0/0	0/1	36,3	6,30	3,2	4,6	3,4	16,2	8,6
Pf3D7_04_v3	552881	PF3D7_0412400	erythrocyte membrane protein 1, PfEMP1 (VAR)	572.89	GCCCTTTTTGTCCTT	G,TCCCTTTTTGTCCTT	INDEL,INDEL	frameshift_variant,synonymous_variant	,SILENT	aaggacaaaaagggc/,ggC/ggA	p.Lys306fs/c.916_929delAAGGACAAAAAGGG,p.Gly310Gly/c.930C>A	0/0	0/1	0/1	0/1	0/1	0/2	0/1	71,3,2	8,5,1	8,1,1	5,5,5	9,3,2	8,1,2	17,2,2
Pf3D7_04_v3	555446			2932.53	C	T	SNP	intergenic_region			n.555446C>T	0/0	0/1	0/1	0/1	0/1	0/1	0/1	8,0	2,4	3,10	1,8	3,8	2,13	9,29
Pf3D7_04_v3	715545	PF3D7_0416300	DNA helicase MCM9, putative (MCM9)	2834.44	T	C	SNP	upstream_gene_variant		56	c.-56A>G	0/0	0/0	0/1	0/0	0/0	0/0	0/0	172,1	169,0	121,91	154,2	194,1	184,1	198,7
Pf3D7_04_v3	776015	PF3D7_0417400	conserved Plasmodium protein, unknown function	10897.4	G	T	SNP	synonymous_variant	SILENT	acG/acT	p.Thr6574Thr/c.19722G>T	0/0	0/0	0/0	0/0	0/0	0/0	0/1	427,0	505,0	472,0	463,0	428,0	602,0	296,331
Pf3D7_05_v3	763501	PF3D7_0518400	cyclin (CYC3)	7826.44	A	T	SNP	upstream_gene_variant		709	c.-709T>A	0/0	0/0	0/0	0/0	0/0	0/1	0/0	318,0	300,0	294,0	244,0	306,0	86,228	365,0
Pf3D7_06_v3	1153424	PF3D7_0628100	HECT-domain (ubiquitin-transferase), putative	8991.44	G	T	SNP	missense_variant	MISSENSE	Caa/Aaa	p.Gln81Lys/c.241C>A	0/0	0/0	0/0	0/0	0/1	0/0	0/0	256,0	473,0	402,0	395,0	140,270	455,0	517,0
Pf3D7_07_v3	993			1057.01	TG	T	INDEL	intergenic_region			n.994delG	0/0	0/1	0/0	0/1	0/1	0/1	0/1	106,8	31,3	37,1	49,10	24,24	36,4	62,15
Pf3D7_07_v3	997			1061.11	C	A	SNP	intergenic_region			n.997C>A	0/0	0/1	0/0	0/1	0/1	0/1	0/1	106,8	30,3	37,1	49,10	24,24	37,4	62,15
Pf3D7_07_v3	22265	PF3D7_0700100	erythrocyte membrane protein 1, PfEMP1 (VAR)	4352.48	A	G	SNP	synonymous_variant	SILENT	gtA/gtG	p.Val653Val/c.1959A>G	0/0	0/1	0/1	0/1	0/1	0/1	0/1	29,1	28,22	25,16	19,22	23,18	33,14	27,23
Pf3D7_07_v3	22267	PF3D7_0700100	erythrocyte membrane protein 1, PfEMP1 (VAR)	4686.48	C	T	SNP	missense_variant	MISSENSE	gCa/gTa	p.Ala654Val/c.1961C>T	0/0	0/1	0/1	0/1	0/1	0/1	0/1	26,1	15,23	23,16	14,24	19,19	25,16	20,24
Pf3D7_07_v3	548631	PF3D7_0712300	erythrocyte membrane protein 1, PfEMP1 (VAR)	1321.48	T	C	SNP	synonymous_variant	SILENT	acA/acG	p.Thr630Thr/c.1890A>G	0/0	0/1	0/1	0/1	0/1	0/1	0/1	41,1	8,8	14,3	11,5	13,7	8,8	20,6
Pf3D7_07_v3	548642	PF3D7_0712300	erythrocyte membrane protein 1, PfEMP1 (VAR)	1624.48	T	A	SNP	missense_variant	MISSENSE	Atc/Ttc	p.Ile627Phe/c.1879A>T	0/0	0/1	0/1	0/1	0/1	0/1	0/1	40,1	3,8	12,3	8,7	10,9	8,8	16,8
Pf3D7_07_v3	548652	PF3D7_0712300	erythrocyte membrane protein 1, PfEMP1 (VAR)	1330.48	G	T	SNP	missense_variant	MISSENSE	gaC/gaA	p.Asp623Glu/c.1869C>A	0/0	0/1	0/1	0/1	0/1	0/1	0/1	40,1	3,7	12,3	8,5	10,7	8,8	16,6
Pf3D7_07_v3	644274	PF3D7_0714000	histone H2B variant (H2B.Z)	126.17	GTA	G	INDEL	upstream_gene_variant		803	c.-804_-803delTA	0/0	0/0	0/0	0/0	0/0	1/1	0/0	24,1	3,0	6,0	4,0	11,0	0,6	11,1
Pf3D7_07_v3	1116166	PF3D7_0726400	conserved Plasmodium membrane protein, unknown function	9899.24	C	A	SNP	missense_variant	MISSENSE	gaG/gaT	p.Glu2595Asp/c.7785G>T	0/0	0/1	0/0	0/0	0/0	0/0	0/1	275,0	133,261	433,6	387,0	382,0	474,0	448,64
Pf3D7_08_v3	1000963	PF3D7_0822700	conserved Plasmodium protein, unknown function	518.44	T	A	SNP	downstream_gene_variant		18	c.*18A>T	0/0	0/0	0/1	0/0	0/0	0/0	0/0	104,0	93,0	66,47	69,0	104,0	124,0	128,0
Pf3D7_08_v3	1047845	PF3D7_0823900	dicarboxylate/tricarboxylate carrier (DTC)	8228.44	C	T	SNP	stop_gained	NONSENSE	Caa/Taa	p.Gln*99/c.295C>T	0/0	0/0	0/0	0/0	0/0	0/0	0/1	296,0	447,2	370,0	370,0	380,0	523,0	217,250
Pf3D7_08_v3	1047870	PF3D7_0823900	dicarboxylate/tricarboxylate carrier (DTC)	11908.2	T	A	SNP	stop_gained	NONSENSE	tTa/tAa	p.Leu*107/c.320T>A	0/0	0/1	0/0	0/0	0/0	0/0	0/1	290,0	121,301	353,7	373,0	366,0	503,0	385,67
Pf3D7_08_v3	1047878	PF3D7_0823900	dicarboxylate/tricarboxylate carrier (DTC)	4984.44	T	A	SNP	missense_variant	MISSENSE	Ttt/Att	p.Phe110Ile/c.328T>A	0/0	0/0	0/1	0/0	0/0	0/0	0/0	289,0	438,0	214,152	367,0	359,0	484,0	466,0
Pf3D7_08_v3	1048156	PF3D7_0823900	dicarboxylate/tricarboxylate carrier (DTC)	9551.24	T	A	SNP	missense_variant	MISSENSE	aaT/aaA	p.Asn202Lys/c.606T>A	0/0	0/1	0/1	0/0	0/0	0/0	0/0	318,0	380,84	203,219	428,0	431,0	501,0	527,0
Pf3D7_08_v3	1400350	PF3D7_0832400	stevor,PIR protein	2467.48	C	T	SNP	missense_variant	MISSENSE	aGa/aAa	p.Arg42Lys/c.125G>A	0/0	0/1	0/1	0/1	0/1	0/1	0/1	11,0	8,10	6,8	3,18	11,8	5,14	9,4
Pf3D7_08_v3	1465073			1596.42	T	A	SNP	intergenic_region			n.1465073T>A	0/0	0/1	0/1	0/1	0/1	0/1	0/1	56,1	17,10	25,7	16,12	23,2	12,11	24,12
Pf3D7_08_v3	1465083			982.45	C	T	SNP	intergenic_region			n.1465083C>T	0/0	0/1	0/1	0/1	0/1	0/1	0/1	69,1	24,5	30,6	9,8	22,2	15,7	31,5
Pf3D7_08_v3	1465087			823.45	T	C	SNP	intergenic_region			n.1465087T>C	0/0	0/1	0/1	0/1	0/1	0/1	0/1	69,0	24,4	29,6	9,7	22,2	13,5	31,5
Pf3D7_09_v3	55710	PF3D7_0900900	stevor,PIR protein	1046.48	T	C	SNP	synonymous_variant	SILENT	aaA/aaG	p.Lys89Lys/c.267A>G	0/0	0/1	0/1	0/1	0/1	0/1	0/1	51,0	22,6	34,9	8,6	25,6	27,4	59,10
Pf3D7_09_v3	1538553			312.93	G	T	SNP	intergenic_region			n.1538553G>T	0/0	1/1	0/1	.	1/1	1/1	0/1	40,1	0,4	1,2	.	0,1	0,3	3,3
Pf3D7_09_v3	1538581			162.63	T	C	SNP	intergenic_region			n.1538581T>C	0/0	1/1	0/0	.	1/1	1/1	0/1	36,0	0,4	1,0	.	0,1	0,1	3,1
Pf3D7_10_v3	1674135			3779.64	C	T	SNP	intergenic_region			n.1674135C>T	0/0	0/1	1/1	0/1	0/1	0/1	0/1	32,2	7,18	0,10	3,26	5,12	5,8	7,18
Pf3D7_10_v3	1674149			2988.56	T	G	SNP	intergenic_region			n.1674149T>G	0/0	1/1	1/1	1/1	0/1	0/1	0/1	37,2	1,16	0,8	0,20	3,8	4,4	2,14
Pf3D7_10_v3	1674150			2730.56	G	T	SNP	intergenic_region			n.1674150G>T	0/0	1/1	1/1	1/1	0/1	0/1	0/1	37,2	1,16	0,8	0,18	3,6	4,2	2,14
Pf3D7_11_v3	32220	PF3D7_1100100	erythrocyte membrane protein 1, PfEMP1 (VAR)	580.41	A	T	SNP	downstream_gene_variant		622	c.*622A>T	0/0	0/2	0/2	1/2	1/2	1/2	0/2	4,0,0	3,0,24	1,1,11	1,3,9	1,11,20	2,7,17	7,6,17
Pf3D7_11_v3	1271616	PF3D7_1132800	aquaglyceroporin (AQP)	85834.1	T	A	SNP	missense_variant	MISSENSE	tTt/tAt	p.Phe138Tyr/c.413T>A	0/0	1/1	1/1	0/1	1/1	1/1	1/1	214,0	0,387	0,403	120,185	0,415	0,439	0,512
Pf3D7_11_v3	1810465	PF3D7_1145500	transporter, putative	3099.44	C	A	SNP	downstream_gene_variant		335	c.*335C>A	0/0	0/0	0/1	0/0	0/0	0/0	0/0	219,0	250,0	151,109	198,0	249,0	285,0	344,0
Pf3D7_11_v3	1833704	PF3D7_1146600	CCAAT-box DNA binding protein subunit B (NFYB)	2937.4	T	TTTTC	INDEL	upstream_gene_variant		696	c.-697_-696insTTTC	0/0	0/1	0/0	0/0	0/0	0/0	0/0	89,2	63,122	110,2	121,0	182,0	139,0	190,17
Pf3D7_12_v3	454			3793.73	G	A	SNP	intergenic_region			n.454G>A	0/0	0/1	0/0	0/1	0/1	0/1	1/1	38,3	56,12	129,11	31,12	38,17	42,11	16,137
Pf3D7_12_v3	545			1090.05	A	G	SNP	intergenic_region			n.545A>G	0/0	0/0	0/0	0/0	0/1	0/0	0/1	54,1	88,8	92,2	81,4	56,7	67,7	51,60
Pf3D7_13_v3	1973159	PF3D7_1349200	glutamate--tRNA ligase, putative	11866.4	T	A	SNP	missense_variant	MISSENSE	aaA/aaT	p.Lys441Asn/c.1323A>T	0/0	0/0	0/0	0/0	0/0	0/1	0/0	222,0	415,0	385,0	310,0	337,0	120,355	505,0
Pf3D7_14_v3	328462	PF3D7_1408700	conserved Plasmodium protein, unknown function	2190.44	T	C	SNP	missense_variant	MISSENSE	Aat/Gat	p.Asn6003Asp/c.18007A>G	0/0	0/0	0/0	0/1	0/0	0/0	0/0	184,0	255,0	226,0	96,78	266,0	303,1	346,0
Pf3D7_14_v3	401361	PF3D7_1410200	cytidine triphosphate synthetase	5363.44	A	G	SNP	missense_variant	MISSENSE	gAt/gGt	p.Asp315Gly/c.944A>G	0/0	0/0	0/0	0/1	0/0	0/0	0/0	264,0	495,0	438,1	247,183	409,0	467,0	558,0
Pf3D7_14_v3	3286414	PF3D7_1480000	rifin,PIR protein (RIF)	1887.48	G	C	SNP	missense_variant	MISSENSE	gGa/gCa	p.Gly145Ala/c.434G>C	0/0	0/1	0/1	0/1	0/1	0/1	0/1	142,5	16,9	29,8	7,10	17,6	4,12	50,9
Pf3D7_14_v3	3286417	PF3D7_1480000	rifin,PIR protein (RIF)	948.48	G	C	SNP	missense_variant	MISSENSE	gGg/gCg	p.Gly146Ala/c.437G>C	0/0	0/1	0/1	0/1	0/1	0/1	0/1	136,2	13,7	27,4	7,6	15,4	4,4	48,6
Pf3D7_14_v3	3286419	PF3D7_1480000	rifin,PIR protein (RIF)	535.26	G	A	SNP	missense_variant	MISSENSE	Gtt/Att	p.Val147Ile/c.439G>A	0/0	0/1	0/1	0/1	0/1	0/1	0/1	124,1	11,5	23,4	7,3	13,2	4,3	40,3
