## Supplementary material for "Duplication of superoxide dismutase and a mutation in aquaglyceroporin mediates the sensitivity of *Plasmodium falciparum* to cryptosporin, a natural product derived from *Acaromyces ingoldii*": Table S4

### Sheet: Table S4
Supplementary Table 4: SNV/indel variants in cryptosporin-resistant flasks (5 months after the start of selection). Whole genome sequencing was performed using Illumina NovaSeq 6000; short paired-end reads were aligned to the Pf3D7 genome using BWA-MEM, and single nucleotide variants (SNVs)/indels were called using GATK HaplotypeCaller version 4.0. Variant loci with the following were filtered ou…												Genotype (GT) Call "Genotype" relative to Pf3D7 reference genome, called using GATK HaplotypeCaller. Since blood-stage P. falciparum is haploid, the two numbers indicate the dominant allele(s) present. For example, "0/0" indicates that the reference allele is dominant, while "0/1" indicates a mixture of reference allele and the first alternate allele.				Allele Depths (AD) Comma-delimited list of read depths supporting each allele, starting with the reference allele (allele 0), followed by alternate alleles in the same order as ALT. For example, AD='162,7' indicates that of all reads covering this locus based on GATK HaplotypeCaller, 162 contain the reference allele while 7 contain the first alternate allele.
Chromosome	Position	Gene ID	Gene Description	Quality	REF	ALT	Variant Type	Effect	Impact	Codon Change / Distance*	Amino Acid Change	Parent Dd2	F-1	F-2	F-3	Parent Dd2	F-1	F-2	F-3
Pf3D7_01_v3	7511			2629.11	C	G	SNP	intergenic_region			n.7511C>G	0/0	0/1	0/1	0/1	170,13	239,53	198,60	227,67
Pf3D7_01_v3	82440	PF3D7_0101600	rifin,PIR protein (RIF)	476	C	T	SNP	synonymous_variant	SILENT	ttG/ttA	p.Leu145Leu/c.435G>A	0/0	0/0	0/1	0/1	51,1	36,0	32,7	39,17
Pf3D7_01_v3	82475	PF3D7_0101600	rifin,PIR protein (RIF)	727	C	T	SNP	missense_variant	MISSENSE	Gtg/Atg	p.Val134Met/c.400G>A	0/0	0/0	0/1	0/1	55,1	47,0	47,7	42,17
Pf3D7_01_v3	82483	PF3D7_0101600	rifin,PIR protein (RIF)	715	G	T	SNP	missense_variant	MISSENSE	gCa/gAa	p.Ala131Glu/c.392C>A	0/0	0/0	0/1	0/1	57,1	55,0	47,7	46,17
Pf3D7_01_v3	82491	PF3D7_0101600	rifin,PIR protein (RIF)	712	C	T	SNP	synonymous_variant	SILENT	aaG/aaA	p.Lys128Lys/c.384G>A	0/0	0/0	0/1	0/1	57,1	58,0	47,7	47,17
Pf3D7_02_v3	933			422.11	G	A	SNP	intergenic_region			n.933G>A	0/0	0/1	0/1	0/1	255,10	74,14	37,8	32,11
Pf3D7_03_v3	976311	PF3D7_0323200	conserved Plasmodium protein, unknown function	891.12	AT	A	INDEL	upstream_gene_variant		558	c.-558delT	0/0	0/1	0/1	0/1	64,12	64,49	41,32	75,23
Pf3D7_03_v3	1060528			1561	G	A	SNP	intergenic_region			n.1060528G>A	0/0	0/0	0/1	0/1	21,0	14,0	9,14	17,29
Pf3D7_03_v3	1060530			1561	A	T	SNP	intergenic_region			n.1060530A>T	0/0	0/0	0/1	0/1	21,0	14,0	9,14	17,29
Pf3D7_03_v3	1060531			1524	C	G	SNP	intergenic_region			n.1060531C>G	0/0	0/0	0/1	0/1	21,0	14,0	9,14	17,28
Pf3D7_04_v3	1193982			578.75	G	A	SNP	intergenic_region			n.1193982G>A	0/0	0/0	0/1	0/0	197,11	176,11	152,34	266,23
Pf3D7_05_v3	72040			484.55	CTATA	C,CTA	INDEL,INDEL	intergenic_region,intergenic_region	,	,	n.72041_72044delTATA,n.72043_72044delTA	0/0	0/2	1/2	0/2	17,0,1	27,5,6	3,6,5	17,3,5
Pf3D7_05_v3	1343545	PF3D7_0533100	erythrocyte membrane protein 1 (PfEMP1), truncated, pseudogene (VAR1CSA)	1129.11	T	C	SNP	downstream_gene_variant		581	c.*581T>C	0/0	0/1	0/1	0/1	34,4	37,22	10,16	13,10
Pf3D7_06_v3	1270704			459.51	AT	A,ATT	INDEL,INDEL	intergenic_region,intergenic_region	,	,	n.1270705delT,n.1270705_1270706insT	0/0	0/1	1/2	0/1	33,3,3	49,21,14	11,15,13	34,12,10
Pf3D7_07_v3	695316	PF3D7_0715700	conserved Plasmodium protein, unknown function	735.07	AT	A	INDEL	downstream_gene_variant		435	c.*435delT	0/0	0/1	0/1	0/1	78,10	103,31	51,12	57,33
Pf3D7_08_v3	313463	PF3D7_0805600	PAP2-like protein, putative	479.97	G	GT	INDEL	downstream_gene_variant		504	c.*503_*504insT	0/0	0/1	0/0	0/1	62,1	99,33	69,8	78,18
Pf3D7_08_v3	816644	PF3D7_0817900	high mobility group protein B2 (HMGB2)	278.05	AC	*,A	INDEL	downstream_gene_variant		158	c.*158delG	0/0	0/1	0/2	0/2	33,0,4	24,14,14	10,1,8	25,5,13
Pf3D7_08_v3	1469755			1422	G	A	SNP	intergenic_region			n.1469755G>A	0/0	0/0	0/1	0/1	269,13	376,2	299,29	411,66
Pf3D7_09_v3	377718	PF3D7_0908200	conserved Plasmodium protein, unknown function	466.06	GA	G	INDEL	upstream_gene_variant		316	c.-316delA	0/0	0/1	0/1	0/1	60,2	76,28	36,6	56,11
Pf3D7_09_v3	446510	PF3D7_0909800	small nuclear ribonucleoprotein Sm D3, putative (SNRPD3)	181.71	A	AT	INDEL	downstream_gene_variant		182	c.*181_*182insT	0/0	0/1	0/0	0/0	46,0	86,25	53,6	47,6
Pf3D7_09_v3	1534147			2387.11	C	G	SNP	intergenic_region			n.1534147C>G	0/0	0/1	0/1	0/1	410,26	491,49	392,32	467,76
Pf3D7_10_v3	4452			2164.01	T	A	SNP	intergenic_region			n.4452T>A	0/0	0/0	0/1	0/1	10,0	8,0	4,27	19,42
Pf3D7_10_v3	27620	PF3D7_1000100	erythrocyte membrane protein 1, PfEMP1 (VAR)	616.07	T	TA	INDEL	upstream_gene_variant		869	c.-870_-869insA	0/0	0/1	0/1	0/1	49,1	72,30	53,10	52,15
Pf3D7_10_v3	1625236	PF3D7_1040800	rifin,PIR protein (RIF)	2435.11	A	T	SNP	upstream_gene_variant		536	c.-536A>T	0/0	0/1	0/1	0/1	40,1	91,31	48,14	49,27
Pf3D7_10_v3	1625239	PF3D7_1040800	rifin,PIR protein (RIF)	1908.11	C	T	SNP	upstream_gene_variant		533	c.-533C>T	0/0	0/1	0/1	0/1	42,1	98,25	50,12	51,23
Pf3D7_11_v3	1271616	PF3D7_1132800	aquaglyceroporin (AQP)	37740.3	T	A	SNP	missense_variant	MISSENSE	tTt/tAt	p.Phe138Tyr/c.413T>A	0/0	0/1	0/1	1/1	281,1	85,505	36,285	17,447
Pf3D7_12_v3	801225			268.01	TA	T	INDEL	intergenic_region			n.801226delA	0/0	0/0	0/1	0/0	126,5	214,26	112,28	153,19
Pf3D7_12_v3	2222306	PF3D7_1254600	stevor,PIR protein	783.11	G	A	SNP	missense_variant	MISSENSE	Gaa/Aaa	p.Glu123Lys/c.367G>A	0/0	0/1	0/1	0/1	64,0	131,28	105,16	125,20
Pf3D7_14_v3	854	PF3D7_1400100	erythrocyte membrane protein 1 (PfEMP1), truncated, pseudogene	315.95	AC	A	INDEL	upstream_gene_variant		538	c.-538delC	0/0	0/1	0/1	0/0	143,5	72,23	50,5	62,6
Pf3D7_14_v3	611484	PF3D7_1415200	DNA-directed RNA polymerase I/III subunit, putative	641.98	CT	C,CTT	INDEL,INDEL	upstream_gene_variant,upstream_gene_variant	,	380379	c.-380delT,c.-380_-379insT	0/0	0/2	0/2	0/1	63,10,8	93,16,29	22,13,24	51,24,11
Pf3D7_14_v3	2606639	PF3D7_1464500	conserved Plasmodium membrane protein, unknown function	940.07	AT	A	INDEL	upstream_gene_variant		652	c.-652delT	0/0	0/1	0/1	0/1	42,4	69,39	38,12	50,37
